# The *Drosophila fussel* gene is required for bitter gustatory neuron differentiation acting within an Rpd3 dependent chromatin modifying complex

**DOI:** 10.1101/481721

**Authors:** Mathias Rass, Svenja Oestreich, Severin Guetter, Susanne Fischer, Stephan Schneuwly

## Abstract

Members of the Ski/Sno protein family are classified as proto-oncogenes and act as negative regulators of the TGF-ß/BMP-pathways in vertebrates and invertebrates. A newly identified member of this protein family is *fussel* (*fuss*), the *Drosophila* homologue of the human *functional Smad suppressing elements* (*fussel-15* and *fussel-18*). We and others have shown that Fuss interacts with SMAD4 and that overexpression leads to a strong inhibition of Dpp signaling. However, to be able to characterize the endogenous Fuss function in *Drosophila melanogaster,* we have generated a number of state of the art tools including anti-Fuss antibodies, specific *fuss*-Gal4 lines and *fuss* mutant fly lines via the CRISPR/Cas9 system. Fuss is a predominantly nuclear, postmitotic protein, mainly expressed in interneurons and *fuss* mutants are fully viable without any obvious developmental phenotype. To identify potential target genes or cells affected in *fuss* mutants, we conducted targeted DamID experiments in adult flies, which revealed the function of *fuss* in bitter gustatory neurons. We fully characterized *fuss* expression in the adult proboscis and by using food choice assays we were able to show that *fuss* mutants display defects in detecting bitter compounds. This correlated with a reduction of gustatory receptor gene expression (Gr33a, Gr66a, Gr93a) providing a molecular link to the behavioral phenotype. In addition, Fuss interacts with Rpd3, and downregulation of *rpd3* in gustatory neurons phenocopies the loss of Fuss expression. Surprisingly, there is no colocalization of Fuss with phosphorylated Mad in the larval central nervous system, excluding a direct involvement of Fuss in Dpp/BMP signaling.

Here we provide a first and exciting link of Fuss function in gustatory bitter neurons. Although gustatory receptors have been well characterized, little is known regarding the differentiation and maturation of gustatory neurons. This work therefore reveals Fuss as a pivotal element for the proper differentiation of bitter gustatory neurons acting within a chromatin modifying complex.
