## Supplementary material for "The *Drosophila fussel* gene is required for bitter gustatory neuron differentiation acting within an Rpd3 dependent chromatin modifying complex"

### Sheet: Fig 1
days	fussdelsds x W1118	fussdelsds	w1118		days	fussMi13731 x WTB	wtb	fussMi13731
0	100	100	100		0	100	100	100
3	99.0826		99.1379		4			98.7805
9			98.2759		5	99.2647		98.1707
10	98.1651		97.4138		6			96.3415
20	97.2477				8			95.7317
22		99.2481			10		98.8235	94.5122
27			95.6897		12		96.4706	93.9024
28		98.4962			14		95.2941
30		97.7444			17		94.1176
34	96.3303		93.9655		19	97.7941		92.6829
35			93.1034		20			92.0732
36	95.4128	96.2406	92.2414		21	97.0588		90.8537
38		95.4887			23	96.3235		89.0244
41		90.9774			24			88.4146
42		89.4737			26	95.5882	92.9412	82.9268
43		87.9699	89.6552		27			80.4878
44	94.4954	86.4662	88.7931		28	94.8529
45	92.6606	85.7143	87.069		29	94.1176		79.2683
48	88.9908	84.2105	85.3448		30	93.3824		78.6585
50		81.9549	82.7586		31	92.6471	90.5882	77.439
51		81.203	81.0345		32			76.2195
52	88.0734	79.6992	80.1724		33	91.1765	89.4118	75.6098
53		75.9398	77.5862		34	88.2353		71.9512
54		72.1805	75		35	84.5588	85.8824	71.3415
55	86.2385	68.4211	73.2759		36	80.1471		70.7317
56	85.3211	67.6692	72.4138		37	77.9412		68.9024
57	82.5688	66.1654	70.6897		38	74.2647	82.3529	68.2927
58	81.6514	64.6617	67.2414		40	72.7941	76.4706	67.0732
59			63.7931		41	70.5882		65.8537
60	79.8165	60.1504	61.2069		42	61.0294	69.4118	63.4146
61	77.9817	55.6391	58.6207		43	59.5588		62.8049
62	77.0642	51.8797	56.8966		44			59.7561
63		47.3684			45	55.1471	62.3529	56.7073
64	66.055	43.609	52.5862		46	50.7353		53.6585
65	65.1376		48.2759		47	47.7941	58.8235
66	63.3028	40.6015	37.931		48	44.8529		53.0488
67	58.7156	39.0977	35.3448		49	38.2353	55.2941	46.9512
69	54.1284	34.5865	29.3103		50	33.0882		45.7317
70	50.4587	32.3308	26.7241		51	29.4118		42.6829
71	45.8716	30.0752	25		52	26.4706	45.8824	41.4634
72		24.812	24.1379		53	21.3235		37.1951
73	42.2018	23.3083	21.5517		54	20.5882	41.1765
76	31.1927	12.0301	17.2414		55	19.8529		36.5854
79	24.7706	3.00752	12.069		56	13.2353	38.8235	34.1463
80	23.8532		11.2069		57	12.5		33.5366
81	22.9358				58			31.7073
83	11.9266	0	5.17241		59	8.82353	35.2941	26.8293
85	9.17431				60			26.2195
86	8.25688				61		28.2353	24.3902
87	6.42202		4.31034		62	6.61765		23.7805
90	3.66972				63	5.14706	23.5294	21.3415
91	0		0		64	4.41176
					65			20.7317
					66	2.20588	18.8235	17.0732
					67	1.47059		15.8537
					68	0.735294	9.41176	13.4146
					69			12.8049
					70		5.88235	10.9756
					72	0
					73		3.52941	7.31707
					74			6.09756
					75		2.35294
					77			3.65854
					78			3.04878
					80		0
					83			0

### Sheet: Fig 5
fussBD-Gal4 x UAS-gfp	fussBD-Gal4 x UAS-rpr	fussMi13731 x fussdelDS	fussdelDS	fussdelDSx W1118	W1118	fussMi13731	fussMi13731 x WTB	WTB	fussdelDS-Gal4 x UAS-Stinger; fussdelDS	fussdelDS-Gal4 x UAS-fussB; fussdelDS	fussdelDS-Gal4 x UAS-fussB	Poxn-Gal4-13-1 x UAS-cas9	Poxn-Gal4-13-1 x UAS-cas9; UAS-t::gRNA-fuss4x
0	0.54	0.33	0.2	0.05	0	0.4	0.014	0.025	0.36	0.078	0.02	0.043	0.185
0	0.56	0.365	0.28	0.06	0	0.385	0.013	0.057	0.4	0.07	0.03	0.02	0.2083
0	0.61	0.32	0.42	0.02	0.03	0.28	0.01	0	0.388	0.1	0.02	0	0.3
0	0.52	0.39	0.28	0.03	0.08	0.47	0	0	0.33	0.05	0	0.16	0.387
0.07		0.28	0.43			0.3125		0.02222				0.066666	0.38
0.06			0.45			0.48		0.037				0.02	0.202
			0.32			0.42		0.05555				0.05	0.269
			0.41			0.31
						0.38
						0.36
W1118	fussdelDS x W1118	fussdelDS	W1118	fussdelDS x W1118	fussdelDS	W1118	fussdelDS x W1118	fussdelDS
1.25595	1.14952	0.527573	1.18986	1.16987	0.629997	1.02194	0.988573	0.561665
1.36761	1.33962	0.283781	0.982749	0.917837	0.445421	1.2919	1.16991	0.44568
0.525812	0.694164	0.281816	0.676507	0.775322	0.57542	0.750038	0.666241	0.425746
0.864796	0.823173	0.354219	0.975401	0.84737	0.588111	1.00986	1.04918	0.452936
1.28033	1.16498	0.286464	1.29601	1.02173	0.440056		0.908638	0.453073
	1.00528	0.460003		1.12275	0.654859			0.522404
WTB	fussMi13731 x WTB	fussMi13731	WTB	fussMi13731 x WTB	fussMi13731	WTB	fussMi13731 x WTB	fussMi13731
1.26138	1.15269	0.50874	1.36604	1.15669	0.747425	1.00231	1.42734	1.11214
1.23542	1.58557	0.765779	1.02101	1.08673	0.80107	1.03049	1.05214	1.05214
0.694959	0.879649	0.418994	1.25701	1.01396	0.790041	0.968171	1.33176	0.890899
0.923382	1.28788	0.404721	0.692555	0.952638	0.659754	0.878633	1.37872	0.890899
	1.00347	0.49141	0.846745	0.939523	0.528509	0.974905	1.39797	0.928731
			0.972655	1.05702	0.664343	1.16743	1.26868	1.00928
Fuss positive GRNs	Fuss positive GRNs	Gr33a positive GRNs	Gr33a positive GRNs
Gr33a-Gal4/UAS-LacZ; fussMi13731/+	Gr33a-Gal4/UAS-LacZ; fussMi13731/fussdelDS	Gr33a-Gal4/UAS-LacZ; fussMi13731/+	Gr33a-Gal4/UAS-LacZ; fussMi13731/fussdelDS
33	29	21	10
30	27	18	12
28	29	18	12
30	30	19	15
32	26	20	13
31	27	20	14
32	27	19	12
30	29	20	11
30	26	19	12
33	29	20	13
30	30	18	11
31	29	21	11
	30		13
Fuss positive GRNs	Fuss positive GRNs	Gr66a positive GRNs	Gr66a positive GRNs
UAS-LacZ/+;Gr66a-Gal4/+;fussMi13731/+	UAS-LacZ/+;Gr66a-Gal4/+;fussMi13731/fussdelDS	UAS-LacZ/+;Gr66a-Gal4/+;fussMi13731/+	UAS-LacZ/+;Gr66a-Gal4/+;fussMi13731/fussdelDS
31	28	20	19
31	26	20	17
28	28	18	17
31	27	18	17
32	30	20	20
31	28	21	18
31	31	21	20
31	27	21	18
31	30	20	20
31	27	21	17
30	30	20	18
31	30	20	19

### Sheet: Fig 6
fussBD-GAL4 x UAS-cherry-IR	fussBD-GAL4 x UAS-rpd3-IR
0	0.25
0	0.17
0.027	0.26
0.032	0.24
Gr33a	Gr33a	Gr66a	Gr66a	Gr93a	Gr93a
fussBD-GAL4 x UAS-cherry-IR	fussBD-GAL4 x UAS-rpd3-IR	fussBD-Gal4 x UAS-cherry-IR	fussBD-Gal4 x UAS-rpd3-IR	fussBD-Gal4 x UAS-cherry-IR	fussBD-Gal4 x UAS-rpd3-IR
0.916369	0.803294	1.15829	0.896267	0.941152	0.733312
1.02385	0.64797	1.00835	0.713013	0.928195	0.625248
1.05263	0.684916	0.819037	0.774856	1.14274	0.71326
0.922742	0.759962	0.980779	0.679243	1.00173	0.651799
1.09733	0.410086	1.06585	0.612168

### Sheet: S1
WTB	WTB x fussMi13731	fussMi13731
0.8666	0.2798	0.046
1.0736	0.3214	0.1003
0.9281	0.5185	0.0948
1.1586	0.5635	0.1618

### Sheet: S4
Denatonium benzoate 100µm	Denatonium benzoate 100µm	Denatonium benzoate 100µm	Denatonium benzoate 500µm	Denatonium benzoate 500µm	Denatonium benzoate 500µm
WTB	fussMi13731/+	fussMi13731	WTB	fussMi13731/+	fussMi13731
0.071	0.015	0.47	0	0	0
0	0.0675	0.5	0.02	0.02	0.034
0.0625	0.078	0.57	0	0	0
0	0.0454545	0.49	0	0	0
		0.48
Caffeine 1mM	Caffeine 1mM	Caffeine 1mM	Caffeine 5mM	Caffeine 5mM	Caffeine 5mM	Caffeine 10mM	Caffeine 10mM	Caffeine 10mM
WTB	fussMi13731/+	fussMi13731	WTB	fussMi13731/+	fussMi13731	WTB	fussMi13731/+	fussMi13731
0.63	0.81	0.99	0.0416667	0.289	0.52	0.025	0.014	0.4
0.77	0.89	0.93	0.166668	0.203	0.597	0.057	0.013	0.385
0.83	0.84	0.97	0.18421	0.166667	0.53	0	0.01	0.28
0.78	0.76	0.95	0.06451	0.175676	0.59	0	0	0.47
0.68		0.96				0.02222		0.3125
0.85		1				0.037		0.48
		1				0.05555		0.42
		0.9						0.31
		0.98
Gr33a	Gr33a		Gr66a	Gr66a		Gr93a	Gr93a
W1118	fussMi13731/fussdelDS		W1118	fussMi13731/fussdelDS		W1118	fussMi13731/fussdelDS
0.753929	0.267943		1.02367	0.659945		1.23971	0.569066
1.14539	0.41466		0.84699	0.510654		0.868541	0.593231
1.0613	0.264255		0.910933	0.438429		0.700602	0.440333
1.09114	0.267943		1.26612	0.655386		1.32562	0.527289
